# Systematic Evaluation of Nasal Immune Cell Sampling and Antigen-specific T cell Detection using Cryopreserved Nasal Swabs

**DOI:** 10.64898/2026.08.27.747456

**Authors:** W. Huisman, M.A. Power, N. le Bert, E. Mitsi, N. Verleur, L.A. King, D.W. de Vos, G.E. Loe-Sack-Sioe, H.R. Wagstaffe, R. S. Hagedoorn, I. Satti, C. H. GeurtsvanKessel, A. Marchant, P. Pannus, M.H.M. Heemskerk, H. McShane, R.S. Thwaites, C. Chiu, G.H. Groeneveld, D. Ferreira, R.D. de Vries, S.P. Jochems

## Abstract

The upper respiratory tract is a key entry point for pathogens, yet local tissue-resident memory T cells (Trm) remain underexplored compared to peripheral blood. We systematically compared nasal curettes and 8 different swab types for immune cell collection, assessing yield, operator variability, and T-cell phenotypes across the three turbinates and nasopharynx. The use of flocked swabs yielded higher immune cell numbers while being similarly tolerated, especially with reduced sampling duration. Nasal Trm subsets were consistent across the turbinates, whereas nasopharyngeal Trm displayed a more recently recruited phenotype. Multiple cryopreservation media were evaluated and all demonstrated high viability after thawing. Antigen-specificity was assessed using the activation induced marker (AIM) assay, peptide–HLA tetramers and bulk TCR-sequencing following expansion. Notably, influenza-specific T cell frequencies were reliably detected by AIM and correlated between fresh and cryopreserved nasal samples. Downregulation of the CD3/TCR complex was observed in nasal samples. These findings establish a robust approach for nasal Trm profiling, demonstrating that cryopreservation preserves functional antigen-specific T cells. This work enables centralized, minimally invasive nasal T cell analysis for multicenter studies, including mucosal vaccination trials and controlled human infection models.
