## supplementary tables for "Systematic Evaluation of Nasal Immune Cell Sampling and Antigen-specific T cell Detection using Cryopreserved Nasal Swabs"

### Sheet: Supplementary Table 1
	ID	Name	Company	Company bought	ref	lot
	A	Puritan Hydraflock Sterile Flocked Collection Device	Puritan	Puritan	25-3317-H	S0991
	B	Sterile Foam Tipped Applicator	Puritan	Puritan	25-1506 1PF 100	9663
	C	Puritan Sterile Foam Tipped Applicators	Puritan	Puritan	25-1406 1 PF 50	P0721
	D	Sterile Polyester Tipped Applicators	Puritan	Puritan	25-800 1PD ALUM 50	A398
	E	Cotton swab plastic applicator polyester tip single packed sterile	Copan	MLS	M1002202	2500224
	F	Flocked swab, nylon tip, breakpoint 80mm, single packed sterile	Copan	MLS	M10141	2414282
	G	Cotton swab plastic applicator rayon tip single packed sterile	Copan	MLS	M10022	2504206
	H	FLOQSwabs Flexible, Sterile Single Wrapped, Molded bp 100 mm	Copan	Copan	503CS01	2416248
		Supplementary Table 1. Overview of different swab types

### Sheet: Supplementary Table 2
	#	Target	Fluor	company	cat nr	clone	dilution	reference control
	1	CD3	BV711	BD	563725	UCHT1	1/800	PBMCs
	2	CD45	RB780	BD	568747	HI30	1/1200	PBMCs
	3	CD66b	PE-dazzle594	Biolegend	305122	G10F5	1/400	beads
	4	CD4	cFLuor BYG750	Cytek	SKU R7-20160	SK3	1/1600	PBMCs
	5	Epcam	APC-Fire750	Biolegend	324234	9C4	1/100	beads
	6	CD8	BV510	BD	563256	RPA-T8	1/100	PBMCs
	7	CD19	RB545	BD	569194	SJ25c1	1/800	PBMCs
	8	CD14	APC	Biolegend	301808	M5E2	1/200	PBMCs
	9	CD11c	PE	Biolegend	337206	Bu15	1/2400	PBMCs
	10	CD45RA	BUV395	BD	740298	5H9	1/2400	PBMCs
	11	CD56	BUV563	BD	612928	NCAM16.2	1/200	PBMCs
	12	TCRgd	BUV615	BD	751308	11F2	1/200	beads
	13	TCR vd2	BUV615	BD	751368	B6	1/400	beads
	14	CD69	Super bright 780	invitrogen	78-0699-42	FN50	1/100	beads
	15	CD28	BUV737	BD	612815	CD28.2	1/100	PBMCs
	16	CCR3	BUV805	BD	749025	5E8	1/400	beads
	17	CXCR6	BUV661	BD	749948	13B 1E5	1/50	beads
	18	CD57	BB515	BD	565285	NK-1	1/1200	PBMCs
	19	CD98	BV480	BD	746733	UM7F8	1/500	PBMCs
	20	TCRVa7.2	BV605	BD	749491	OF-5A12	1/200	beads
	21	PD-1	BV650	BD	564104	EH12.1	1/50	beads
	22	HLA-DR	BV750	BD	752485	L203	1/800	PBMCs
	23	CD31	pacific Blue	Biolegend	303114	WM59	1/400	PBMCs
	24	CD101	BB700	BD	747543	V7.1	1/400	beads
	25	CD27	Superbright 436	invitrogen	62-0279-42	O323	1/50	beads
	26	CD161	PE-Cy5	BD	551138	DX12	1/50	beads
	27	CD127	Pe-cy5.5	invitrogen	35-1278-42	eBioRDR5	1/100	PBMCs
	28	CD103	pe-cy7	Biolegend	350212	Ber-ACT8	1/400	PBMCs
	29	CCR7	PE-Fire810	Biolegend	353269	G043H7	1/100	PBMCs
	30	CD25	Spark NIR 685	Biolegend	356152	M-A251	1/200	beads
	31	CD49A	R718	BD	752133	SR84	1/200	beads
	32	CD38	APC-Fire 810	Biolegend	303550	HIT2	1/100	beads
	33	CD16	PerCp	Biolegend	302029	3G8	1/400	beads
	Supplementary Table 2. Panel of monoclonal antibodies used for analysis of the phenotype of immune cell populations

### Sheet: Supplementary Table 3
	#	Target	Fluor	company	cat nr	clone	dilution	reference control
	1	CD3	PerCP	BD	345766	SK7	1/25	PBMCs
	2	CD4	V450	BD	560811	L200	1/50	PBMCs
	3	CD8	FITC	Dako	F0765	DK25	1/25	PBMCs
	4	CD45	AF700	Biolegend	368514	2D1	1/50	PBMCs
	5	Epcam	PE	BD	347198	EBA-1	1/50	PBMCs
	6	CD103	PE-Cy7	Biolegend	350212	Ber-ACT8	1/50	PBMCs
	7	CD69	APC-H7	BD	560737	FN50	1/50	PBMCs
	8	CD49a	BV605	BD	742359	SR84	1/25	PBMCs
	9	CXCR6	APC	Biolegend	356006	K041E5	1/50	PBMCs
	10	PD-1	BV711	Biolegend	329928	EH12.2H7	1/50	PBMCs
	Supplementary Table 3. Panel of monoclonal antibodies used for the retention of tissue-resident markers on T cells cryopreserved using different freezing media

### Sheet: Supplementary Table 4
	#	Target	Fluor	company	cat nr	clone	dilution	reference control
	1	CD3	BV711	BD	563725	UCHT1	1/800	PBMCs
	2	CD103	FITC	BD	333155	Ber-ACT8	1/25	PBMCs
	3	CD25	Spark NIR 685	Biolegend	356152	M-A251	1/200	beads
	4	CD8	BV510	BD	563256	RPA-T8	1/100	PBMCs
	5	CD69	Super bright 780	invitrogen	78-0699-42	FN50	1/100	beads
	6	CD4	APC-F810	Biolegend	344661	SK3	1/200	PBMCs
	7	CD66b	PE-dazzle594	Biolegend	305122	G10F5	1/400	beads
	8	CD137	APC	Biolegend	309810	HB4-1	1/100	beads
	9	CD154	PE-Cy5	Biolegend	310808	24-31	1/2000	beads
	10	CD56	BV605	BD	562779	NCAM16.2	1/400	PBMCs
	11	CD45	AF700	BD	560566	HI30	1/800	PBMCs
	12	OX40	BV650	Biolegend	35049	ACT35	1/50	beads
	Supplementary Table 4. Panel of monoclonal antibodies used for activation induced marker assays for nasal cells when stimulated with SEB or Influenza-derived peptides

### Sheet: Supplementary Table 5
	#	Target	Fluor	company	cat nr	clone	dilution	reference control
	1	CD3	perCP	BD	345766	SK7	1/25	PBMC
	2	CD45RA	PE-cy7	BD	568557	HI100	1/50	PBMC
	3	CCR7	BV711	BD	566602	150503	1/25	PBMC
	4	CD8	FITC	Dako	F0765	DK25	1/25	PBMC
	5	CD69	APC-H7	BD	560737	FN50	1/50	PBMC
	6	CD4	V450	BD	560811	L200	1/50	PBMC
	7	CD137	PE	Miltenyi	130-119-885	4B4-1	1/50	PBMC
	8	OX40	BV605	BD	745217	L106	1/25	PBMC
	Supplementary Table 5. Panel of monoclonal antibodies used for activation induced marker assays for PBMCs when stimulated with Influenza-derived peptides

### Sheet: Supplementary Table 6
	HLA	Protein	# Peptides
	HLA-A*01:01	Spike	1
	HLA-A*01:01	Membrane	1
	HLA-A*01:01	PP1A	4
	HLA-A*02:01	ORF3a	2
	HLA-A*02:01	Spike	7
	HLA-A*03:01	Spike	2
	HLA-A*03:01	Nucleus	1
	HLA-A*11:01	Nucleus	1
	HLA-A*11:01	Spike	2
	HLA-A*24:02	Spike	5
	HLA-B*07:02	Spike	3
	HLA-B*08:01	ORF1a	1
	HLA-B*08:01	ORF3a	1
	HLA-B*15:01	Membrane	1
	HLA-B*15:01	PP1A	1
	HLA-B*15:01	Spike	3
	HLA-B*35:01	Spike	3
	Supplementary Table 6: Number of pMHC-tetramers per protein and HLA complex
